# Memory sequencing reveals heritable single cell gene expression programs associated with distinct cellular behaviors

**DOI:** 10.1101/379016

**Authors:** Sydney M. Shaffer, Benjamin L. Emert, Raul Reyes-Hueros, Christopher Coté, Guillaume Harmange, Ann E. Sizemore, Rohit Gupte, Eduardo Torre, Abhyudai Singh, Danielle S. Bassett, Arjun Raj

## Abstract

Non-genetic factors can cause individual cells to fluctuate substantially in gene expression levels over time. Yet it remains unclear whether these fluctuations can persist for much longer than the time of one cell division. Current methods for measuring gene expression in single cells mostly rely on single time point measurements, making the duration of gene expression fluctuations or *cellular memory* difficult to measure. Here, we report a method combining Luria and Delbrück’s fluctuation analysis with population-based RNA sequencing (MemorySeq) for identifying genes transcriptome-wide whose fluctuations persist for several cell divisions. MemorySeq revealed multiple gene modules that are expressed together in rare cells within otherwise homogeneous clonal populations. Further, we found that these rare cell subpopulations are associated with biologically distinct behaviors, such as the ability to proliferate in the face of anti-cancer therapeutics, in different cancer cell lines. The identification of non-genetic, multigenerational fluctuations has the potential to reveal new forms of biological memory at the level of single cells and suggests that non-genetic heritability of cellular state may be a quantitative property.
