## Supplementary Table 2 for "Memory sequencing reveals heritable single cell gene expression programs associated with distinct cellular behaviors"

### Sheet: Sheet1
CA9
caacctctggggatggacag	CA9_1
cttaacttcaggtagatcct	CA9_2
cattattctggggttcttga	CA9_3
catagcgccaatgactctgg	CA9_4
ctgaggtgaaccacgtggat	CA9_5
ctcgtcaactctggcaaagg	CA9_6
cagaaaggcggccaacacgg	CA9_7
tcataggcactgttttcttc	CA9_8
gatttcttccaagcgagaca	CA9_9
tgcagatatgtccagtcctg	CA9_10
acccctcatattggaagtag	CA9_11
aacacagtccagatgacacc	CA9_12
cttagcactcagcatcactg	CA9_13
gtgtcagagagggtgtggag	CA9_14
gctcggaagttcagctgtag	CA9_15
aatcactcgcccattcaaag	CA9_16
aaaaccagggctaggatgtc	CA9_17
cttctcatctgcacaaggaa	CA9_18
AXL
gtgataaggggtgtgaggat	AXL_1
tagcactaatgttctcaggg	AXL_2
ctcttgccaatgcacgaagg	AXL_3
tatgtccattagcacctctg	AXL_4
cacacacactgtcagattgg	AXL_5
ctagcagtacataccaccag	AXL_6
cggtggacaaggaagagagc	AXL_7
ataacgggtctccttctttc	AXL_8
tccgacgactgtaggacttg	AXL_9
ttgaggatggagtcgtcctg	AXL_10
tgcagatggcaatcttcatc	AXL_11
accgcttcactcaggaaatc	AXL_12
tgggatggtcaaattccttc	AXL_13
ggaaacagacaccgatgagc	AXL_14
gaagctctctcgttcagaac	AXL_15
aggtaagatgaccacaggtg	AXL_16
gtaggtctccatgtttcatg	AXL_17
cgggaatagaggaggaagct	AXL_18
atctgagtgggcaggtacac	AXL_19
atgtctgccatgaacttcac	AXL_20
tcagatactccatgccactg	AXL_21
cggtgtatgaatctcttggt	AXL_22
ccattgtagatcttcttgga	AXL_23
caatggcaatccacttgact	AXL_24
tagacacggtcagctagact	AXL_25
aaggaccacacatcgctctt	AXL_26
ataaatctcgctgttctcca	AXL_27
atcaaggcatacagtccatc	AXL_28
ccgcagctctgtaaaacttg	AXL_29
tcagtgtgttctccaaatct	AXL_30
cagctacaggaatccttagg	AXL_31
tggaagggcagaggacatag	AXL_32
NGFR
ggagcatcggttgtcggaat	NGFR_UTR_1
cagaagtgaaggggccacac	NGFR_UTR_2
ttctctctctggacaggaag	NGFR_UTR_3
acctagcagtgtgggagaag	NGFR_UTR_4
ttcacagtgtagagtccatg	NGFR_UTR_5
ctcatttagagaaggcggtg	NGFR_UTR_6
ttcaagccatttcccagaag	NGFR_UTR_7
gtggaaggcaaagctgactt	NGFR_UTR_8
aaacctgactccatcatgga	NGFR_UTR_9
agagggacaggcagagggaa	NGFR_UTR_10
actgatgtcacacaggcatg	NGFR_UTR_11
attctaggggccagtgttag	NGFR_UTR_12
ttgaagacagacgccagctc	NGFR_UTR_13
agcattcctccacgtgtaag	NGFR_UTR_14
tttcttcatcacaaccttct	NGFR_UTR_15
cgaagtcaattccttcttgc	NGFR_UTR_16
ctggccaagctcaggaaaaa	NGFR_UTR_17
attgccatttactacagtgc	NGFR_UTR_18
tcatcacaggttgaggtcaa	NGFR_UTR_19
aaaacatacttgcaagcccc	NGFR_UTR_20
agtaaaaaggggccccagaa	NGFR_UTR_21
aaatgattacacaggaggca	NGFR_UTR_22
catcacttaacgttttgtgt	NGFR_UTR_23
SERPINE1
gtgagggctggagacatctg	SERPINE1_1
ctgttgtcagctggagcatg	SERPINE1_2
atagctgcttgaatctgctg	SERPINE1_3
cccttgtcatcaatcttgaa	SERPINE1_4
atgagctccttgtacagatg	SERPINE1_5
gatctcatccttgttccatg	SERPINE1_6
ctggacgaagatcgcgtctg	SERPINE1_7
ggaacagcctgaagaagtgg	SERPINE1_8
ctctgaaaagtccacttgct	SERPINE1_9
gatgatgaatctggctctct	SERPINE1_10
ttcccaagcaagttgctgat	SERPINE1_11
agtcggggaagggagtcttc	SERPINE1_12
catcatgggcacagagacag	SERPINE1_13
agttgaacttgttggtctga	SERPINE1_14
atcgggcgtggtgaactcag	SERPINE1_15
ccaggatgtcgtagtaatgg	SERPINE1_16
atgaacatgctgagggtgtc	SERPINE1_17
ctctttttcataaggggcag	SERPINE1_18
ttggtgagggcagagagagg	SERPINE1_19
gatgagctgggcactcagaa	SERPINE1_20
tctgaacatgtcggtcattc	SERPINE1_21
tcgtgaagtcagcctgaaac	SERPINE1_22
agaggctcttggtctgaaag	SERPINE1_23
tcgatcttcactttctgcag	SERPINE1_24
gagactatgacagctgtgga	SERPINE1_25
tgtccatgatgatctcctcg	SERPINE1_26
cggaccacaaagaggaaggg	SERPINE1_27
aaaaggactgttcctgtggg	SERPINE1_28
NDRG1
catgtcctcgtagttgaaga	NDRG1_1
gatccatggaggggtacatg	NDRG1_2
ccaaactgttgaaggactcc	NDRG1_3
ccatgccaataatgcttttc	NDRG1_4
atcgagttaggatgtaggcg	NDRG1_5
accatctcagggttgtttag	NDRG1_6
acgttgataaggacaaggcc	NDRG1_7
acgttactctgcatttcttc	NDRG1_8
tgtcattcacaatgtgctgg	NDRG1_9
attggtcgctcaatctccag	NDRG1_10
caaccaccaacagagcaggg	NDRG1_11
caattttgagttgcactcca	NDRG1_12
cttgaggagagtggtctttg	NDRG1_13
gaagtacttgaaggcctcag	NDRG1_14
agagaagtgacgctggaacc	NDRG1_15
aggagacctccatggacttg	NDRG1_16
FN1
tccattgtcataacaaccgg	FN1_1
tcccactgttgatttatctg	FN1_2
caaaccaacgcattgcctag	FN1_3
ctctcgcagttaaaacctcg	FN1_4
tcccagtgtacttgtcaaag	FN1_5
taggacgctcataagtgtca	FN1_6
ttgcgatggtacagcttatt	FN1_7
aggtgtcaccaatcttgtag	FN1_8
aacatgtaaccaccagtctc	FN1_9
cccagcagcatgatcaaaac	FN1_10
gtacaatctaccatcatcca	FN1_11
agaagtgcaagtgatgcgtc	FN1_12
ccaattctataggatgtcct	FN1_13
tgcacgaacatcggtgaagg	FN1_14
atggtaagacacatggctct	FN1_15
aagttgtgctgcaccaaaga	FN1_16
agtgtggtctgtgcagaaag	FN1_17
cacaaggcaccattggaatt	FN1_18
ggttgttgtataggaagggg	FN1_19
acttcatgttgtctcttctg	FN1_20
catcatagttctgtgtggtc	FN1_21
cagaacccaaacttctggtc	FN1_22
cttcattggttgtgcagatt	FN1_23
tcatgacgcttgtggaatgt	FN1_24
gaagcatgtacagttcagca	FN1_25
aaaacgtcccagtctctgaa	FN1_26
tcccatgaatctccaatttg	FN1_27
atctgacaccatgcacatac	FN1_28
taggtctgtaaaggttggca	FN1_29
actcggagtctcagtgataa	FN1_30
aatgtgagatggctgtggtg	FN1_31
tccacctgagaatgtacttg	FN1_32
EGFR
atcaatactggacggagtca	EGFRV3full_1
aagagctcgctccggctctc	EGFRV3full_2
gagcttgttactcgtgcctt	EGFRV3full_3
ggaccacctcacagttattg	EGFRV3full_4
aattcctctgcacataggta	EGFRV3full_5
tttccaaaggaattcgctcc	EGFRV3full_6
ggcataggaattttcgtagt	EGFRV3full_7
catagttagataagactgct	EGFRV3full_8
ttcagtccggttttatttgc	EGFRV3full_9
taaatttctcatgggcagct	EGFRV3full_10
ggcagggttgttgctgaacc	EGFRV3full_11
actggatgctctccacgttg	EGFRV3full_12
gtcactgctgactatgtccc	EGFRV3full_13
ccatcgacatgttgctgaga	EGFRV3full_14
acagcttggatcacactttt	EGFRV3full_15
tttctggcagttctcctctc	EGFRV3full_16
ggcacagatgattttggtca	EGFRV3full_17
cagcctgcagcacactggtt	EGFRV3full_18
tggcttcgtctcggaatttg	EGFRV3full_19
gggttgtagagcatgagtgg	EGFRV3full_20
gttcacatccatctggtacg	EGFRV3full_21
ccaaagctgtatttgccctc	EGFRV3full_22
gacacttcttcacgcaggtg	EGFRV3full_23
ccttcgcacttcttacactt	EGFRV3full_24
tcaccaatacctattccgtt	EGFRV3full_25
tatggagagtgagtctttaa	EGFRV3full_26
agtgtttaatattcgtagca	EGFRV3full_27
aggagtatgtgtgaaggagt	EGFRV3full_28
tatccagttcctgtggatcc	EGFRV3full_29
gctcaaacctgtgatttcct	EGFRV3full_30
tcccatttatattcatgtga	EGFRV3full_31
agttctctctctaaaacact	EGFRV3full_32
MMP1
acatctgctcttggcaaatc	MMP1_1
aaggctttctcaatggcatg	MMP1_2
tgtgacattactccagagtt	MMP1_3
agaccttggtgaatgtcaga	MMP1_4
ctcccctgacaaaagatatc	MMP1_5
aaaggagagttgtcccgatg	MMP1_6
cctggttgaaaagcatgagc	MMP1_7
ctctgaaattgttggtccac	MMP1_8
gctgcaacacgatgtaagtt	MMP1_9
caagagaatggccgagttca	MMP1_10
cccgatatcagtagaatggg	MMP1_11
gtgtagctagggtacatcaa	MMP1_12
tagctgaacatcaccactga	MMP1_13
ttggatgccatcaatgtcat	MMP1_14
ggacaggattttgggaacgt	MMP1_15
acacgcttttggggtttgtg	MMP1_16
gcatcaaaggttagcttact	MMP1_17
aaagaacatcacttctcccc	MMP1_18
ggatttgtgcgcatgtagaa	MMP1_19
attcgtaagcagcttcaagc	MMP1_20
aaaccggacttcatctctgt	MMP1_21
tgaacagcccagtacttatt	MMP1_22
tatccgtgtagcacattctg	MMP1_23
gaagccaaaggagctgtaga	MMP1_24
tcgatatgcttcacagttct	MMP1_25
ctccagtatttgttagcaac	MMP1_26
ctggatccatagatcgttta	MMP1_27
catgtgctatcattttggga	MMP1_28
ttgtggccaattccaggaaa	MMP1_29
ttctcttcgttttaggatca	MMP1_30
attagctttctggagagtca	MMP1_31
atttttcctgcagttgaacc	MMP1_32
SERPINB2
cttttgccagatgcttgaat	SERPINB2_1
ctcccacttcattaaactga	SERPINB2_2
agtcatgggggtaactgcat	SERPINB2_3
cacagctggtaaagttctct	SERPINB2_4
ttctggatctgctgcatgaa	SERPINB2_5
ctgcaaaatcgcatcaggat	SERPINB2_6
aataattccctgtggatgca	SERPINB2_7
cagcttattgacactttcca	SERPINB2_8
gaagctcgcagacttctcac	SERPINB2_9
tggggttctgaggagtaata	SERPINB2_10
ctgcacattctaggaagtct	SERPINB2_11
ctttggtttgagtcttgacc	SERPINB2_12
cttcaggtaacaagtttggg	SERPINB2_13
gaagtagacagcattcacca	SERPINB2_14
cccatttagtttcttctcaa	SERPINB2_15
cgagtttacacggaaaggat	SERPINB2_16
cacgcaagtacatcatctgt	SERPINB2_17
agaatctgagcctttaggtc	SERPINB2_18
atctccagcatatgggagtt	SERPINB2_19
ggaagcaacaagaacatgct	SERPINB2_20
ggacacatcggcaatttcat	SERPINB2_21
taggttatttcactttccag	SERPINB2_22
tacctcaacttcatcttcag	SERPINB2_23
cttctaatttgaactggggt	SERPINB2_24
ttctcagaatggatctgagt	SERPINB2_25
cgacatccctgagaaattgg	SERPINB2_26
agttctccctgtcataacac	SERPINB2_27
tagggtgaggaaaatctgcc	SERPINB2_28
SERPINE2:
gaggattgaagtgggagcag	SERPINE2_1
tgattgaaaacctggatccc	SERPINE2_2
atgaggcctcgacttcacaa	SERPINE2_3
atggggagagatcacgatgt	SERPINE2_4
atttacgccgtatctcatca	SERPINE2_5
aaacacggcgttagccactg	SERPINE2_6
tcaatttcagaggcattctt	SERPINE2_7
gttccttgtaacaaaaggca	SERPINE2_8
cctcacactggaacacatct	SERPINE2_9
tcctcaaagttcacattccg	SERPINE2_10
ggacagcagattgtcaatca	SERPINE2_11
gcacaccatcaataagatct	SERPINE2_12
gttgacgaggaccagtctgg	SERPINE2_13
acagacccttgaaatacact	SERPINE2_14
tcgggttggaaccgtgattt	SERPINE2_15
ccacgaaagtgcgtttcttt	SERPINE2_16
gcattggcacttgataggat	SERPINE2_17
cacaccggaacacggagagc	SERPINE2_18
cataaatcattgggggcact	SERPINE2_19
gggcagttcaatgaagttgt	SERPINE2_20
aatcagcatgctgatgcttt	SERPINE2_21
atgatgctcatccagctgtc	SERPINE2_22
tttgtgctacagctgtgaac	SERPINE2_23
tttcagcggctccttcaaat	SERPINE2_24
acatgtcagtaatgccaaga	SERPINE2_25
aacatggaggttttctgacc	SERPINE2_26
tcttgcaatgagaattgcag	SERPINE2_27
ctataaaccagggaggcgat	SERPINE2_28
ttatctgccccatgaataac	SERPINE2_29
VGF:
gacaatctgagggctttcat	VGF_1
tctttatgctcagagctgag	VGF_2
tggaaaagctctccctcgtc	VGF_3
agagcttcagctgcttcttc	VGF_4
tccagattcactcgggtcag	VGF_5
atacgcgcctggaattgaga	VGF_6
aacttgtgggtttcgggaag	VGF_7
tgtgttttgggggaggacac	VGF_8
caatgaggctgtcgatcgtc	VGF_9
aggtggagtttggtggacag	VGF_10
atgatgctgaccacgtcgtc	VGF_11
gatgtagttggggaaagggt	VGF_12
FRZB:
cagaccttcgaactgctcga	FRZB_1
ctggaagtcaatggtgcaga	FRZB_2
acagacttacagggcttgat	FRZB_3
tgatgagtatgggctcacag	FRZB_4
ctctacagtttccgttacta	FRZB_5
taggcttacatttacagcgt	FRZB_6
ataggtcttctgtgtagctc	FRZB_7
catagttgtaattgttccgg	FRZB_8
ctctttaactttagcccgaa	FRZB_9
catcatggcacttagtcttt	FRZB_10
actttagaatctccttcacc	FRZB_11
ccgtggaatgtttaccagag	FRZB_12
ccatgatgatatattcctca	FRZB_13
gaacgttcctcatcttcata	FRZB_14
tccacttctcagctatagag	FRZB_15
acttttttaccgagtcgatc	FRZB_16
atgacgaagcttcatatccc	FRZB_17
aatcacttttactgagtcca	FRZB_18
agacttctgactctgagtgg	FRZB_19
FEZF1:
agcagtcgctaacattttgg	FEZF1_1
aaagccaagggtttggacgt	FEZF1_2
cgccatgattcgttcaatgg	FEZF1_3
ttgagatgcagagagtgctt	FEZF1_4
cacgaaggggatcatgcagg	FEZF1_5
agactcagtgcgcagttgag	FEZF1_6
ttcctttcggctaaatacgt	FEZF1_7
agaagggtatttctccaccg	FEZF1_8
acaggtctttgaaagctact	FEZF1_9
ggcgctttctttcatgtaat	FEZF1_10
cgcgattttttccgacagaa	FEZF1_11
ggctgaaatccgaggttttg	FEZF1_12
tgaaaactttgggcttggca	FEZF1_13
gttaagttatagtgcgcatt	FEZF1_14
tgtgtgcactggcatgtgac	FEZF1_15
tttgcaaacgaagggtctgg	FEZF1_16
ttgcttgcctgaaacctttt	FEZF1_17
ctgcgtgtgaatgatcttgt	FEZF1_18
cgtgtattcgggtatgagtg	FEZF1_19
cacacaaacggtttgtagcc	FEZF1_20
ttttgatgaaaccctttgcc	FEZF1_21
attgcacttgaactgcttct	FEZF1_22
taaacctggtggaaagcctt	FEZF1_23
caaagttcctgcagaaaccc	FEZF1_24
ttgcggacatgcttcttgag	FEZF1_25
EGR3:
agaccgatgtccattacatt	EGR3_1
taagagagttccgggttggg	EGR3_2
aactttcccaagtaggtcac	EGR3_3
agttggaaggggagtcgaag	EGR3_4
tgaggctaatgatgttgtcc	EGR3_5
cagttggagtaggggggtag	EGR3_6
aaagacacgggctctgagta	EGR3_7
ggtaatcctggggggaatag	EGR3_8
atggggaagagattgctgtc	EGR3_9
gtggtagaggttgtagtcag	EGR3_10
gaatggagcccatgtcgttg	EGR3_11
gtctccagaggggtaatagg	EGR3_12
tcgtccgaacggctgaaacg	EGR3_13
tgaagctccgcatgcagatc	EGR3_14
atgagtgcggatgtgagtgg	EGR3_15
tttgcttgaggtggatcttg	EGR3_16
GAPDH:
caaaagaagatgcggctgac	hGAPDH_1
catggtgtctgagcgatgtg	hGAPDH_2
atacgaccaaatccgttgac	hGAPDH_3
cagagttaaaagcagccctg	hGAPDH_4
tgatggcaacaatatccact	hGAPDH_5
ttgaggtcaatgaaggggtc	hGAPDH_6
ttggaacatgtaaaccatgt	hGAPDH_7
gaatttgccatgggtggaat	hGAPDH_8
cattgatgacaagcttcccg	hGAPDH_9
tggaagatggtgatgggatt	hGAPDH_10
ccacttgattttggagggat	hGAPDH_11
cttctccatggtggtgaaga	hGAPDH_12
gcagagatgatgaccctttt	hGAPDH_13
ttcacacccatgacgaacat	hGAPDH_14
ggctgttgtcatacttctca	hGAPDH_15
gaggcattgctgatgatctt	hGAPDH_16
agttgtcatggatgaccttg	hGAPDH_17
tcatgagtccttccacgata	hGAPDH_18
catccacagtcttctgggtg	hGAPDH_19
agggatgatgttctggagag	hGAPDH_20
ttcagctcagggatgacctt	hGAPDH_21
ttggcaggtttttctagacg	hGAPDH_22
caccaccttcttgatgtcat	hGAPDH_23
ctgttgaagtcagaggagac	hGAPDH_24
gacaaagtggtcgttgaggg	hGAPDH_25
tgtcataccaggaaatgagc	hGAPDH_26
ctgttgctgtagccaaattc	hGAPDH_27
cttactccttggaggccatg	hGAPDH_28
ggtctctctcttcctcttgt	hGAPDH_29
aactgtgaggaggggagatt	hGAPDH_30
cctcttcaaggggtctacat	hGAPDH_31
gatggtacatgacaaggtgc	hGAPDH_32
CCNA2:
gtctgctgcaatgctagcag	hCCNA2_1
gccttttccgggttgatatt	hCCNA2_2
ggttcccggacttcagtacc	hCCNA2_3
aggaagatccttaaggggtg	hCCNA2_4
ttgctttccaaggaggaacg	hCCNA2_5
gtgaacgcaggctgtttact	hCCNA2_6
ttctgcttcatccacatgaa	hCCNA2_7
ctggcttcttctgagcttct	hCCNA2_8
tcacgctctattttttgaga	hCCNA2_9
tgaattaaaagccagggcat	hCCNA2_10
aagagggaccaatggttttc	hCCNA2_11
tttccctaaggtatgtgtga	hCCNA2_12
tcatgtaacccactttaggt	hCCNA2_13
gttagtgatgtctggctgtt	hCCNA2_14
ccacgaggatagctctcata	hCCNA2_15
atgtagttcacagccaaatg	hCCNA2_16
acatggaagacaggaaccta	hCCNA2_17
ctaacagcatagcagcagtg	hCCNA2_18
tgtacacaaactctgctact	hCCNA2_19
ttggtgtaggtatcatctgt	hCCNA2_20
gctccattctcagaacttgt	hCCNA2_21
gtcaaaagtaaggactttca	hCCNA2_22
gatttactgttggagcagct	hCCNA2_23
tgatgcagaaagtattgggt	hCCNA2_24
ttcaactttgcagtttgcag	hCCNA2_25
ttgaggtatgggtcagcatc	hCCNA2_26
agcaataactgatggcaaat	hCCNA2_27
gtgctaaatgaaaggcagct	hCCNA2_28
ctttgtcccgtgactgtgta	hCCNA2_29
ccagtctttcgtattaatga	hCCNA2_30
gcttaagactttccagggta	hCCNA2_31
gtgctttgaggtaggtctgg	hCCNA2_32
tattgactgttgtgcatgct	hCCNA2_33
gaggagagaaacaccatgat	hCCNA2_34
gatttagtgtctctggtggg	hCCNA2_35
MYC:
caagcctctgagaagccctg	myc_withUTR_1
ttttatactcagcgcgatcc	myc_withUTR_2
tagataaagccccgaaaacc	myc_withUTR_3
ctcgctggaattactacagc	myc_withUTR_4
ctatgggcaaagtttcgtgg	myc_withUTR_5
tgttgtaagttccagtgcaa	myc_withUTR_6
ggagagtcgcgtccttgctc	myc_withUTR_7
caaatgggcagaatagcctc	myc_withUTR_8
aaggagagcctttcagagaa	myc_withUTR_9
aaaaatccagcgtctaagca	myc_withUTR_10
gctgctggttttccactacc	myc_withUTR_11
ctgttggtgaagctaacgtt	myc_withUTR_12
gtcgtagtcgaggtcatagt	myc_withUTR_13
cagtagaaatacggctgcac	myc_withUTR_14
ggtcaccatctccagctggt	myc_withUTR_15
aaactctggttcaccatgtc	myc_withUTR_16
aaggtctcgtcgtccgggtc	myc_withUTR_17
cttctctgagacgagcttgg	myc_withUTR_18
ctttgcgcgcagcctggtag	myc_withUTR_19
tcttgcgaggcgcaggactt	myc_withUTR_20
tcgaggagagcagagaatcc	myc_withUTR_21
gtctcctcatggagcaccag	myc_withUTR_22
ttttccttacgcacaagagt	myc_withUTR_23
tgcatttgatcatgcatttg	myc_withUTR_24
gactcagccaaggttgtgag	myc_withUTR_25
tggctaaatctttcagtctc	myc_withUTR_26
caatttgaggcagtttacat	myc_withUTR_27
aagttcttttatgcccaaag	myc_withUTR_28
gcaatatttacagagaaaca	myc_withUTR_29
tgaaattctgtgtaactgct	myc_withUTR_30
actaggtactatatactagg	myc_withUTR_31
IER2:
cgaaattccgaactcggacc	IER2_UTR_1
gcaggaacaatccgaggaac	IER2_UTR_2
tgcctggaagggaaactgaa	IER2_UTR_3
tcgcggccaaacactcattg	IER2_UTR_4
cagtgacgtcactgagacac	IER2_UTR_5
gcagtgacactgctaggacg	IER2_UTR_6
tcacgcctctctacacaaac	IER2_UTR_7
gacagaacaggcagcaggtg	IER2_UTR_8
ctctttctgcacttccatgg	IER2_UTR_9
acaccgacagggtcatgatg	IER2_UTR_10
atgcgggagtgatacatctt	IER2_UTR_11
gatcggcgacttcggatgac	IER2_UTR_12
agttcaggaggccggagaag	IER2_UTR_13
cacgagcacgttgagcatgc	IER2_UTR_14
ctgcacactgaaggcgatgg	IER2_UTR_15
cactaagacagcacctgtgg	IER2_UTR_16
ccagaaggagagcgaaaggt	IER2_UTR_17
acaaaatgaagtccgaccct	IER2_UTR_18
gcaacgatgaccgcttatac	IER2_UTR_19
cacgcaaggcgacaggaagc	IER2_UTR_20
cagagacgcgggacattaac	IER2_UTR_21
tgtgaaagtagatcagtccc	IER2_UTR_22
attgtgtccgtgtgtctgag	IER2_UTR_23
tcgtgattcagaccaggaac	IER2_UTR_24
agtttcaccagcaactggtc	IER2_UTR_25
ctcagaaactccctggcaag	IER2_UTR_26
aaaaagaatccaccgcacga	IER2_UTR_27
aaaacgccaggtagacggag	IER2_UTR_28
EEF2:
atctggtctaccgtgaagtt	EEF2_mRNA_1
ttggccttcttgtccatgat	EEF2_mRNA_2
gtatcagtgaagcgtgtctc	EEF2_mRNA_3
ttgacttgatggtgatgcaa	EEF2_mRNA_4
ctcgtagaagagggagatgg	EEF2_mRNA_5
tccttgctctgcttgatgaa	EEF2_mRNA_6
gggagtcaatgaggttgatg	EEF2_mRNA_7
cggtccatcttgttcatcat	EEF2_mRNA_8
gtggagatgatgacgttcac	EEF2_mRNA_9
gtaccgaggacaggatcgat	EEF2_mRNA_10
caaactgcttcagggtgaag	EEF2_mRNA_11
aacttggccacatacatctc	EEF2_mRNA_12
atgtcctctactttcttggc	EEF2_mRNA_13
ttcatgatcgcatcaaacac	EEF2_mRNA_14
gtccagtttgatgtccagtt	EEF2_mRNA_15
gatggtgatcatctgcaaca	EEF2_mRNA_16
tttggggtcacagcttttaa	EEF2_mRNA_17
gtagaaccgacctttgtcgg	EEF2_mRNA_18
ccatgatcctgaccttcagg	EEF2_mRNA_19
ttcttcccaggggtatagtt	EEF2_mRNA_20
tctggattggcttcaggtag	EEF2_mRNA_21
ggcccatcatcaagattgtt	EEF2_mRNA_22
gtcttcaccaggaactggtc	EEF2_mRNA_23
ctgacgctgaacttcatcac	EEF2_mRNA_24
atgatatgctctcccgactc	EEF2_mRNA_25
gactcttcactgaccgtctc	EEF2_mRNA_26
cttcatgtacagccggttgt	EEF2_mRNA_27
tcgcctttatcgatgtcctc	EEF2_mRNA_28
tgatgtcggtgaggatgttg	EEF2_mRNA_29
cactgtccttgatctcgttg	EEF2_mRNA_30
gtcagcacactggcatagag	EEF2_mRNA_31
atctccacaaggtagatggg	EEF2_mRNA_32
